# Constitutive sporulation in wild fission yeast enhances insect-mediated survival

**DOI:** 10.64898/2026.01.14.699589

**Authors:** Hironori Niki, Shunsuke Noda, Keigo Fujiwara, Takuya Miyake, Koichiro Akiyama, Taisuke Seike

## Abstract

Sexual reproduction in yeast typically occurs under nutrient-limited conditions, producing stress-resistant spores that promote survival. However, wild *Schizosaccharomyces japonicus* strains isolated from fruit flies exhibit constitutive sporulation even under nutrient-rich conditions. Here we demonstrate that this nutrient-independent sporulation enhances survival by enabling spores to resist digestion by *Drosophila melanogaster*, and that although such strains are disadvantageous under nutrient-rich conditions, they are positively selected during insect predation. Genetic analyses reveal that multiple mutations in six meiotic regulatory genes, acting via epistasis, underlie this phenotype. This trait is widely distributed across natural populations throughout Japan. These findings suggest that constitutive sexual reproduction functions as an adaptive strategy facilitating insect-mediated dispersal, reflecting an ecological context where sexual reproduction is maintained despite its costs. This work provides new insights into yeast–insect symbiosis, evolutionary dynamics of sexual adaptation, and potential applications in yeast breeding.
