## Supplemental Excel file for "Constitutive sporulation in wild fission yeast enhances insect-mediated survival"

### Sheet: Ste6
gene name	Systematic ID
STE6	SJAG_02486
primer name	Sequence	note
SjSte6_NP_F	TGGCGTCAAAAAACTGAACAAAGCG	for PCR amplification of the STE6 locus
SjSte6_NP_R	GCAATATTACGGTCGTACGATAGGGC	for PCR amplification of the STE6 locus
Ste6_seq4	TGAAGCATCGCAATAAGCGCA	for Sanger sequencing of the STE6 gene
Ste6_seq5	ATGGGGGTATTTATGACGGAT	for Sanger sequencing of the STE6 gene
Ste6_seq7	CAGGCGAAGAATTCAAAGCT	for Sanger sequencing of the STE6 gene
Ste6_seq8	TTACTTGCCTTGTGGAACCA	for Sanger sequencing of the STE6 gene
Ste6_seq9	TCGTCCAAGATAAGTTCTTTC	for Sanger sequencing of the STE6 gene
Ste6_seq10	ATGTCTTGGCAGAACTTACG	for Sanger sequencing of the STE6 gene

### Sheet: Ste11
gene name	Systematic ID
STE11	SJAG_04009
primer name	Sequence	note
(Y)SjSte11_f	ACTCTCCAAACCAGTGAGCC	for PCR amplification of the STE11 locus
(Y)SjSte11_r	CGCCAGAAATGCCATACCAA	for PCR amplification of the STE11 locus
(Y)Ste11-seq1	ACCATTGTTTGTGATGACGC	for Sanger sequencing of the STE11 gene
(Y)Ste11-seq3	ATCGCCAGAACGAAATCCCC	for Sanger sequencing of the STE11 gene
(Y)Ste11-seq4	CCAACGACACCCCAGACGCC	for Sanger sequencing of the STE11 gene
(Y)Ste11-seq6	GATCTTGTGGTGGGATTCCG	for Sanger sequencing of the STE11 gene

### Sheet: Byr2
gene name	Systematic ID
BYR2	SJAG_01718
primer name	Sequence	note
Byr2_F1	CTTGAACACATTTACTTGCTCTCCCTTTC	for PCR amplification of the BYR2 locus
Byr2_R1	TGGGTAAATTAGGTACGAGCCGAAATG	for PCR amplification of the BYR2 locus
Byr2_seq2	GAAATAGTCGCTCAGGATCG	for Sanger sequencing of the BYR2 gene

### Sheet: Mcs4
gene name	Systematic ID
MCS4	SJAG_00318
primer name	Sequence	note
Mcs4_F1	GGTAATTTTACTCAGCAGTTTGATTGTGGC	for PCR amplification of the MCS4 locus
Mcs4_R1	AAACCCTATTGCAATGTCCGTTTAAGC	for PCR amplification of the MCS4 locus
Mcs4_seq2	GCATCATTATCCTCCACGTCTTCCTC	for Sanger sequencing of the MCS4 gene

### Sheet: Tor2
gene name	Systematic ID
TOR2	SJAG_02723
primer name	Sequence	note
Tor2_F2	CGTGTAGCTGTTCTTTGGCATGAG	for PCR amplification of the TOR2 locus
Tor2_R2	TGATAGTGATGGCTGGAAAAATGTGAC	for PCR amplification of the TOR2 locus
Tor2_seq10	CCGTATCACTTGTGAGCATG	for Sanger sequencing of the TOR2 gene

### Sheet: Win1
gene name	Systematic ID
WIN1	SJAG_04777 (Reference sequence is NIG2021 WIN1 sequence, not japonicus DB sequence)
primer name	Sequence	note
Win1_F1	TCTTTGTTCGCAGCGCTCTACATC	for PCR amplification of the WIN1 locus
Win1_R1	AAGCACACTAAGAGTTCACTTCTGTTTACG	for PCR amplification of the WIN1 locus
Win1_seq1	GACGACAAACTCAGTGGTG	for Sanger sequencing of the WIN1 gene
Win1_seq5	AAGAAGATGCTCGAGTTGGC	for Sanger sequencing of the WIN1 gene

### Sheet: IME1
gene name	Systematic ID
IME1	SGD:S000003854
primer name	Sequence	note
ScIME1_F	AAATCGACCAGTAGTATTGTTAAAGATTAAAAGC	for PCR amplification of the IME1 locus
ScIME1_R	GGTATTATGTCATGGAGCTTGAGACATTG	for PCR amplification of the IME1 locus
ScIME1_seqF	ACTGGCACCCATTACTGG	for Sanger sequencing of the IME1 gene
ScIME1_seqR	CACAAATTCTTAGCAATTTGAGTGAGAC	for Sanger sequencing of the IME1 gene

### Sheet: NDT80
gene name	Systematic ID
NDT80	SGD:S000001166
primer name	Sequence	note
ScNDT80_F	CTCTGACAAAGCTCCAGAACGG	for PCR amplification of the NDT80 locus
ScNDT80_R	CTGATAACAAATAGTAAGCGGATTTAGCTCAG	for PCR amplification of the NDT80 locus
ScNDT80_seqF1	CCTCCATTTTGTGTCACCTATTTAAGC	for Sanger sequencing of the NDT80 gene
ScNDT80_seqF2	GCCAAAACATCAAATCATAAGAGAAGC	for Sanger sequencing of the NDT80 gene
ScNDT80_seqR	CAAGTTATCTGGAGGTCCTGTG	for Sanger sequencing of the NDT80 gene
